# Disruption of TFIIH activities generates a stress gene expression response and reveals possible new targets against cancer

**DOI:** 10.1101/862508

**Authors:** Maritere Urioistegui-Arcos, Rodrigo Aguayo-Ortiz, María del Pilar Valencia-Morales, Erika Melchy-Pérez, Yvonne Rosenstein, Laura Domínguez, Mario Zurita

## Abstract

Disruption of the enzymatic activities of the transcription factor TFIIH by Triptolide (TPL) or THZ1 could be used against cancer. Here, we used an oncogenesis model to compare the effect of TFIIH inhibitors between transformed cells and their progenitors. We report that tumour cells exhibited highly increased sensitivity to TPL or THZ1 and that the combination of both had an additive effect. TPL affects the interaction between XPB and P52, causing a reduction in the levels of XPB, P52, and P8, but not other TFIIH subunits. RNA-Seq and RNAPII-ChIP-Seq experiments showed that although the levels of many transcripts were reduced, the levels of a significant number were increased after TPL treatment, with maintained or increased RNAPII promoter occupancy. A significant number of these genes encode for factors that have been related to tumour growth and metastasis. Some of these genes were also overexpressed in response to THZ1, which depletion enhances the toxicity of TPL and are possible new targets against cancer.
