## Supplementary material for "Disruption of TFIIH activities generates a stress gene expression response and reveals possible new targets against cancer": Supp. Table 1

### Sheet: Antibodies
Antibody	Dilution	Cat	Company
8WG16	1:500	MMS-126R-500	Covance
H14	1:500	MMS-134-500	Covance
Phospho-Stat3	1:1000	4113	Cell Signaling
TBP	1:500	sc-273	Santa Cruz Biotechnology
CDK7	1:1000	sc-7344	Santa Cruz Biotechnology
Mat1	1:1000	sc-6234	Santa Cruz Biotechnology
Cyclin H	1:1000	sc-855	Santa Cruz Biotechnology
XPB	1:1000	sc-293	Santa Cruz Biotechnology
P52	1:1000	sc-6852	Santa Cruz Biotechnology
P62	1:1000	sc-292	Santa Cruz Biotechnology
XPD	1:500	ab54676	Abcam
P8	1:500	T9577	Sigma-Aldrich
EPAS	1:100	sc-46691	Santa Cruz Biotechnology
ID2	1:500	ab53545	Abcam
CRY2	1:2000	ab93802	Abcam
HEXIM1	1:2000	ab25388	Abcam
Actin	1:2000	JLA-20-c	Developmental Studies Hybridoma Bank
Tubulin	1:2000	E7-c	Developmental Studies Hybridoma Bank

### Sheet: Primers
Name		Sequence
GAPDH	Forward	GTT CCA ATA TGA TTC CAC CC
	Reverse	AAGATGGTGATGGGATTTCC
ANKRD2	Forward	AAG GTG AAG GGC CAA GAG
	Reverse	CTT CTG CTT GCG TTT CTT CC
AXIN1	Forward	TCG ATC CTG CCA TGT TTG
	Reverse	AGC CTG TCC TCG TAT ATT CC
BCAS3	Forward	CGA GTA GTG AAT CGC ATG AG
	Reverse	AGA AGG GCT GCT TGA TAG AC
CCNL2	Forward	GTG CCT CTA CTA CTG GAT CAA G
	Reverse	CTT CAC ATG GAC GCA GAA AC
CDK3	Forward	TGG GCA GCA AGT TCT ATA CC
	Reverse	TCA GAG TCA CCA GGA AAC AG
CYP4B1	Forward	CCT GGA CTT CCT GGA CAT TC
	Reverse	TGG TGT CAT GGC CTT CAA AC
GJA9_AS	Forward	AGA GGT CAC CGT TCT ATT CC
	Reverse	GGT TTC CAA TCG CAG TTA GC
H19_AS	Forward	TCA AAG CCT CCA CGA CTC TG
	Reverse	ACG CAC ACT CGT ACT GAG AC
MFGE8	Forward	AAC GCG GTG CAT GTC AAC
	Reverse	TTC AGC TCA CAG CCC AGT AG
Myb	Forward	AGA GGT GGC ATA ACC ACT TG
	Reverse	ATT TCT GCC CAT CTG TTC CC
NAV_AS	Forward	GAT TCT TCT TGC CCG ACG TG
	Reverse	AAT CAG ACG GAG GCT CAG AC
SOX9	Forward	CAG GTG CTC AAA GGC TAC
	Reverse	CAT GAA GGC GTT CAT GGG
PFKFB4	Forward	TGA GGC TAC GGA GGA CTT C
	Reverse	GGC CCA CAT CCA TGA TCT TG
PLK1	Forward	AAG TCT CTG CTG CTC AAG
	Reverse	AAA GCC GTG GAA TCC TAC
CRY2	Forward	GGG TTG CCA ACT ATG AGA G
	Reverse	ACA GGC GGT AGT AGA AGA G
EPAS1	Forward	CAC CAA GGG TCA GGT AGT AAG
	Reverse	GTT GCG AGG GTT GTA GAT G
HEXIM1	Forward	ACT CCG AGG CCA GTA AGT TG
	Reverse	TGC CGC TTC TTC TTG GAC
ID2	Forward	CTG CTA CTC CAA GCT CAA G
	Reverse	GCA GGT CCA AGA TGT AGT C
LOC730101	Forward	CAC CTC CTT TCT TGC CTT TG
	Reverse	AAT GGC CTC CAT CTG GAA AC
CLU_intron	Forward	GGACGGATGCATGACCTAAG
	Reverse	ACAATCAGCGAGGCACAC
POLR2A_intron	Forward	GGTAGCTTCCTCCTCTTCTG
	Reverse	TCCTGGTCTGTCGTGTTC
ID2_intron	Forward	ACTAGGAGATCCGTAGCCCAGAC
	Reverse	CACGCACAGCTCAATCTACAG
P52-GFP10	Forward	CCCGCCGGCGGAATGGAGAGCACCCCTTCAAGG
	Reverse	CGTCTAGATCAGGAGCTATGTTTCTGCCGCTTCC
GFP11-XPB	Forward	ATAAGAATGCGGCCGCATGGGCAAAAGAGA
	Reverse	CCATCGATTTTCCTAAAGCGCTTGAAGAGCGGGTG
