## Supplementary material for "Disruption of TFIIH activities generates a stress gene expression response and reveals possible new targets against cancer": Supp. Table 2

### Sheet: Hoja1
TPL	TBS1				TBS2
	Grupo	Score (kcal/mol)	Tamaño de cluster		Grupo	Score (kcal/mol)	Tamaño de cluster
C4	1	38.52	50/50		1	-6.37	50/50
	2	24.02	50/50		2	-5.24	50/50
	3	15.53	50/50		3	-6.47	50/50
	4	13.51	50/50		4	-6.44	50/50
					5	-6	50/50
C7	1	-5.79	50/50		1	-6.49	50/50
	2	-5.66	50/50		2	-6.99	50/50
	3	-5.63	50/50		3	-6.07	50/50
					4	-7.13	50/50
C9	1	38.87	47/50		1	-1.62	50/50
	2	24.8	49/50		2	-3.04	50/50
	3	35.08	46/50		3	-3.74	50/50
	4	67.71	49/50
C11	1	-1.67	41/50		1	-3.35	50/50
	2	-4.37	50/50		2	-4.42	47/50
					3	-2.37	50/50
					4	-3.55	50/50
					5	-2.86	50/50
					6	-4.52	44/50
					7	-2.3	43/50
					8	-1.99	25/50
C12	1	-1.02	41/50		1	-4.57	49/50
	2	-4	47/50		2	-2.25	50/50
	3	5.14	50/50		3	4.39	42/50
	4	-5.75	50/50		4	-4.52	50/50
	5	-4.99	50/50		5	-4.67	34/50
	6	-5.18	29/50
	7	-4.54	37/50
	8	-1.57	50/50
	9	-2.85	44/50
