## Supplementary material for "Disruption of TFIIH activities generates a stress gene expression response and reveals possible new targets against cancer": Supp. Table 5

### Sheet: NTF_vs_NTF+TPL
NTF vs TPL
Nearest PromoterID	Gene name	lncRNA
NR_015382	CD27-AS1
NR_102400	PYCARD-AS1
NR_047479	LINC00854
NR_026943	LOC642852
NR_152871	TUG1
NR_039981	LINC01004
NR_024405	LOC730101
NR_002728	KCNQ1OT1
NM_025070	DICER1-AS1
NR_015434	LOC148413
NR_110900	ZNF213-AS1
NR_046243	LOC642366
NM_025007	GTSE1-DT
NM_025015	LOC100272217
NR_038967	LOC100630923
NR_110240	LOC101929231
Nearest PromoterID	Gene name	Zn-Finger protein
NM_001184751	ZNF408
NM_153358	ZNF791
NM_016265	ZNF12
NM_152457	ZNF597
NM_015394	ZNF10
NM_025069	ZNF703
NM_001348007	ZNF776
NR_037628	ZSWIM3
NM_020657	ZNF304
NM_001322821	ZNF461
NM_001076678	ZNF493
NM_020714	ZNF490
NM_021030	ZNF14
NM_001166012	ZSCAN30
NM_173631	ZNF547
NR_134929	ZNF433-AS1
NM_020338	ZMIZ1
NR_015404	MAPKAPK5-AS1
NM_001351002	ZNF789
NM_152626	ZNF92
NM_021632	ZNF350
NM_001098491	ZNF419
NR_049752	ZNF211
NM_003452	ZNF189
NM_025021	ZNF550
NM_025028	ZNF761
NM_025060	ZNF234
NM_001077426	ZNF586
NM_001172773	ZNF548
NM_020657	ZNF304
NM_024804	ZNF669
NM_153358	ZNF791
NM_025069	ZNF703
NM_020657	ZNF304
Nearest PromoterID	Gene name	Cancer related
NM_007021	DEPP1
NM_001100	ACTA1
NM_001831	CLU
NR_136231	FAM120AOS
NM_003000	SDHB
NM_033083	EAF1
NM_001080954	PLAGL1
NM_152780	MAP7D2
NM_178232	HAPLN3
NM_001145845	ROBO1
NM_153358	ZNF791
NM_001256896	DOK7
NM_025217	ULBP2
NM_014649	SAFB2
NM_001254756	CYB5D2
NM_025106	SPSB1
NM_003070	SMARCA2
NM_023009	MARCKSL1
NM_153690	FAM43A
NM_004083	DDIT3
NM_005625	SDCBP
NM_004787	SLIT2
NM_177977	HAP1
NM_031937	TBC1D10A
NM_015675	GADD45B
NM_017457	CYTH2
NM_001281720	UBB
NM_033027	CSRNP1
NM_001330125	VAMP2
NM_022913	SLIT2
NM_001035254	FAM102A
NM_007207	DUSP10
NM_001300780	SEMA6A
NM_022768	RBM15
NM_006932	SMTN
NR_135786	RSRP1
NM_002220	ITPKA
NM_017902	HIF1AN
NM_032120	RBM48
NM_030919	FAM83D
NM_006656	NEU3
NM_014117	C16orf72
NM_001195218	DCXR
NM_001330499	WBP2
NM_201435	CCDC62
NM_003749	IRS2
NM_025017	ATP1B1
NM_025069	CHCHD7
NM_025079	CKS2
NR_003111	RPL32P3
NM_032120	RBM48
NR_148974	NR3C2
NM_025106	SPSB1
NM_030919	FAM83D
NM_001085487	MYSM1
NM_153690	FAM43A
NM_022342	KIF9
NM_014117	C16orf72
NM_001195218	DCXR
NM_001330499	WBP2
NM_201435	CCDC62
NM_003749	IRS2
NM_153358	ZNF791
NM_025017	ATP1B1
NM_025069	CHCHD7
NM_025079	CKS2
NM_017457	CYTH2
NM_001281720	UBB
Nearest PromoterID	Gene name	Oncogenes/Cancer potential/Metastasis
NR_135267	C1orf61
NM_201589	MAFA
NM_002010	FGF9
NM_001328650	PIK3R3
NM_021979	HSPA2
NM_001309840	GNAS
NM_003655	CBX4
NM_001333	CTSV
NM_013376	SERTAD1
NM_005606	LGMN
NR_144632	FAM84A
NM_012342	BAMBI
NM_025069	ZNF703
NM_001256093	ATF2
NR_027624	BZW2
NM_004442	EPHB2
NM_004158	PSPN
NM_001085487	MYSM1
NM_001204961	PBX1
NM_006811	SERINC3
NM_001349784	CEMIP2
NM_004744	LRAT
NM_005625	SDCBP
NM_003862	FGF18
NR_046740	INTS6L
NM_019891	ERO1B
NM_020657	ZNF304
NM_001308191	CPEB4
NM_014343	CLDN15
NM_033027	CSRNP1
NM_001348193	RIOK3
NM_001166059	HMGCL
NR_030346	MIR616
NR_045072	CSRNP2
NM_002087	GRN
NM_134265	WSB1
NR_152871	TUG1
NM_001145145	SLC1A5
NM_020155	GPR137
NR_024405	LOC730101
NM_001204698	TAX1BP3
NM_004431	EPHA2
NM_006875	PIM2
NM_003036	SKI
NM_001163213	FGFR3
NM_001004354	ƒNRARP
NM_001282696	FAM107B
NM_019074	DLL4
NM_004419	DUSP5
NM_003507	FZD7
NM_003047	SLC9A1
NM_014705	DOCK4
NM_021961	TEAD1
NM_175876	EXOC8
NM_025005	MTHFD2
NM_025014	ADGRF3
NM_025023	KITLG
NM_025033	RALY
NM_025043	JPT1
NM_025062	ADAT1
NM_025070	DICER1-AS1
NM_025075	HES6
NM_025081	TBX3
NM_006656	NEU3
NM_181673	OGT
NM_001004354	ƒNRARP
NM_003862	FGF18
NM_183356	ASNS
NM_024700	SNIP1
NM_138440	VASN
NM_006875	PIM2
NM_013376	SERTAD1
NM_020673	RAB22A
NM_001085487	MYSM1
NM_006656	NEU3
NR_027624	BZW2
NM_001166059	HMGCL
NR_132739	CDK11A
NR_144632	FAM84A
NM_004442	EPHB2
NM_001308191	CPEB4
NM_014343	CLDN15
NM_001145145	SLC1A5
NM_001204698	TAX1BP3
Nearest PromoterID	Gene name	Chemotherapy/radiotherapy
NM_001945	HBEGF
NM_001831	CLU
NM_002166	ID2
NM_001304537	EPHA4
NM_000120	EPHX1
NM_005606	LGMN
NM_001190463	CTH
NM_004744	LRAT
NM_001300759	TRIM36
NM_005625	SDCBP
NM_005928	MFGE8
NM_177977	HAP1
NM_001291163	EPHX1
NR_030346	MIR616
NM_001353624	C12orf49
NM_006460	HEXIM1
NR_026703	VTRNA1-1
NM_015385	SORBS1
NM_015193	ARC
NM_003747	TNKS
NM_032626	RBBP6
NR_027437	IP6K2
NM_003900	SQSTM1
NR_045585	SDF2
NM_018975	TERF2IP
NM_005985	SNAI1
NM_001355204	TRAPPC2B
NM_016545	IER5
NM_001243885	TOB1
NM_024997	ATF7IP4
NM_025027	TNFRSF10D
NM_025078	KLHL25
NM_025082	PMAIP1
NR_148974	NR3C2
NM_015161	ARL6IP1
Nearest PromoterID	Gene name	DNA damage response
NM_004083	DDIT3
NM_182981	OSGIN1
NM_015675	GADD45B
NM_001040455	SIDT2
NM_006621	AHCYL1
NR_045072	CSRNP2
NM_001130438	SPTAN1
NM_006875	PIM2
NM_006502	POLH
NM_016221	DCTN4
NM_152699	SENP5
Nearest PromoterID	Gene name	Hipoxia/stress
NM_001172	ARG2
NM_003000	SDHB
NM_002166	ID2
NM_021979	HSPA2
NM_000120	EPHX1
NM_013376	SERTAD1
NM_003629	PIK3R3
NR_109756	DNAJB5-DT
NM_152608	SDE2
NM_019891	ERO1B
NM_182981	OSGIN1
NM_015675	GADD45B
NM_025160	WDR26
NM_001261421	OS9
NM_181726	ANKRD37
NM_001348193	RIOK3
NM_134265	WSB1
NM_001433	ERN1
NM_017902	HIF1AN
NR_024405	LOC730101
NM_145109	MAP2K3
NM_025074	DNAJB4
NM_001174108	ZBED6
NR_002743	SNORD50A
NM_025038	FBXO10
Nearest PromoterID	Gene name	Tumour and grouth	growth suppressor.
NM_003944	SELENBP1
NM_007285	GABARAPL2
NM_006981	NR4A3
NM_014470	RND1
NM_001267728	ING1
NM_023001	ARID4A
NM_015071	ARHGAP26
NM_003655	CBX4
NM_003811	TNFSF9
NM_014622	VWA5A
NM_001351564	TLE4
NM_001007538	SHISA2
NM_023923	PHACTR4
NM_001144966	NEDD4L
NM_021117	CRY2
NM_178450	MARCH3
NM_001244889	UNC5B
NM_003745	SOCS1
NM_004430	EGR3
NM_004431	EPHA2
NM_002999	SDC4
NM_003338	UBE2D1
NM_145109	MAP2K3
NM_001010887	ACER2
NR_002728	KCNQ1OT1
NM_004226	STK17B
NM_015316	PPP1R13B
NM_003311	PHLDA2
NM_024999	RELT
NM_025042	ST20
NM_025061	ATG2A
NM_025074	DNAJB4
NTF cells	SNAI1

### Sheet: TF_vs_TF+TPL
TF vs TPL
Nearest PromoterID	Gene name	lncRNA
NR_102400	PYCARD-AS1
NR_015434	LOC148413
NR_015378	ZNF674-AS1
NR_047479	LINC00854
NR_110900	ZNF213-AS1
NR_038967	LOC100630923
NR_046243	LOC642366
NR_002728	KCNQ1OT1
NR_036531	UBAC2-AS1
NM_025007	GTSE1-DT
NM_025011	LOC100289495
NM_025015	LOC100272217
NR_026943	LOC642852
NR_110240	LOC101929231
NR_039981	LINC01004
NR_024405	LOC730101
NR_015382	CD27-AS1
NR_152871	TUG1
Nearest PromoterID	Gene name	Zn-Finger protein
NM_001351002	ZNF789
NM_152626	ZNF92
NM_001204814	ZNF586
NM_021632	ZNF350
NM_001184751	ZNF408
NM_152909	ZNF548
NM_001297567	ZNF124
NM_006956	ZNF12
NM_001098491	ZNF419
NM_013362	ZNF225
NM_152457	ZNF597
NR_049752	ZNF211
NM_021030	ZNF14
NM_001350136	ZNF654
NM_003452	ZNF189
NM_024998	ZNF304
NM_025001	ZNF669
NM_025003	ZNF79
NM_025021	ZNF550
NM_025028	ZNF761
NM_025060	ZNF234
NM_025068	ZNF547
NM_025069	ZNF703
NM_015394	ZNF10
NM_001348007	ZNF776
NR_037628	ZSWIM3
NM_001322821	ZNF461
NM_001076678	ZNF493
NM_020714	ZNF490
NM_001166012	ZSCAN30
NM_020338	ZMIZ1
NM_020657	ZNF304
NR_134929	ZNF433-AS1
NR_015404	MAPKAPK5-AS1
NM_031937	TBC1D10A
Nearest PromoterID	Gene name	Cancer related
NR_146198	ARHGAP26
NM_007207	DUSP10
NR_136231	FAM120AOS
NM_033083	EAF1
NR_003111	RPL32P3
NM_023009	FAM43A
NM_032120	RBM48
NM_001032	RPS29
NM_022768	RBM15
NM_001166104	NR3C2
NM_025106	SPSB1
NM_030919	FAM83D
NM_177977	HAP1
NM_001085487	MYSM1
NM_001297567	ZNF124
NM_006718	PLAGL1
NM_006656	NEU3
NM_007021	DEPP1
NM_001423	EMP1
NM_153690	FAM43A
NM_001134878	KIF9
NM_014117	C16orf72
NM_001145845	ROBO1
NM_001195218	DCXR
NM_001330499	WBP2
NM_004787	SLIT2
NM_201435	CCDC62
NM_001330125	VAMP2
NM_144611	CYB5D2
NM_003749	IRS2
NM_025003	ZNF79
NM_025017	ATP1B1
NM_025065	SMTN
NM_025069	CHCHD7
NM_025079	CKS2
NM_017902	HIF1AN
NM_001100	ACTA1
NM_003000	SDHB
NM_178232	HAPLN3
NM_001256896	DOK7
NM_025217	ULBP2
NM_017457	CYTH2
NM_001281720	UBB
NM_001035254	FAM102A
NR_135786	RSRP1
NM_001831	CLU
NM_025106	SPSB1
NM_005625	SDCBP
NM_177977	HAP1
NM_025217	ULBP2
NM_004083	DDIT3
NM_015675	GADD45B
NM_017457	CYTH2
NM_001281720	UBB
NM_033027	CSRNP1
NM_032120	RBM48
NM_030919	FAM83D
NM_006656	NEU3
NM_014117	C16orf72
NM_001195218	DCXR
NM_001330499	WBP2
NM_201435	CCDC62
NM_003749	IRS2
NM_025017	ATP1B1
NM_025069	CHCHD7
NM_025079	CKS2
Nearest PromoterID	Gene name	Oncogenes/Cancer potential/Metastasis
NR_135265	C1orf61
NM_201589	MAFA
NM_002010	FGF9
NM_001965	EGR4
NM_003036	SKI
NM_006403	NEDD9
NM_001163213	FGFR3
NM_000346	SOX9
NM_001008530	LGMN
NM_181672	OGT
NM_001004354	NRARP
NM_003862	FGF18
NR_030346	MIR616
NM_001178076	ASNS
NM_001304537	EPHA4
NM_024700	SNIP1
NM_001303429	PIK3R3
NM_001282696	FAM107B
NM_138440	VASN
NM_025106	SPSB1
NM_006875	PIM2
NM_019074	DLL4
NM_004419	DUSP5
NM_001135820	CEMIP2
NM_013376	SERTAD1
NM_020673
NM_001085487	MYSM1
NR_002743	SNORD50A
NM_006656	NEU3
NM_003655	CBX4
NM_001278122	ZKSCAN8
NM_003507	FZD7
NM_014038	BZW2
NM_001004431	METRNL
NM_005985	SNAI1
NM_023106	FGFR1
NM_003047	SLC9A1
NM_019556	MOSPD1
NM_000191	HMGCL
NM_014705	DOCK4
NM_021961	TEAD1
NM_175876	EXOC8
NM_024998	ZNF304
NM_025005	MTHFD2
NM_025014	ADGRF3
NM_025023	KITLG
NM_025025	SDCBP
NM_025033	RALY
NM_025039	HSPA2
NM_025043	JPT1
NM_025052	EPHA2
NM_025062	ADAT1
NM_025064	CDK11A
NM_025075	HES6
NM_025081	TBX3
NR_024405	LOC730101
NM_134265	WSB1
NM_001333	CTSV
NR_144632	FAM84A
NM_025069	ZNF703
NM_004442	EPHB2
NR_046740	INTS6L-AS1
NM_001308191	CPEB4
NM_014343	CLDN15
NM_001145145	SLC1A5
NM_001204698	TAX1BP3
NM_025070	DICER1-AS1
NM_003655	CBX4
NM_013376	SERTAD1
NM_004744	LRAT
NM_001348193	RIOK3
NM_006875	PIM2
NM_001309840	GNAS
NM_005606	LGMN
NR_144632	FAM84A
NM_012342	BAMBI
NM_025069	ZNF703
NR_045771	ATF2
NM_014038	BZW2
NM_004442	EPHB2
NM_001085487	MYSM1
NM_001204961	PBX1
NM_006811	SERINC3
NM_025025	SDCBP
NM_003862	FGF18
NR_046740	INTS6L-AS1
NM_019891	ERO1B
NM_024998	ZNF304
NM_001308191	CPEB4
NM_014343	CLDN15
NM_033027	CSRNP1
NM_000191	HMGCL
NR_030346	MIR616
NM_002087	GRN
NM_134265	WSB1
NR_110492	TUG1
NM_001145145	SLC1A5
NR_024405	LOC730101
NM_001204698	TAX1BP3
rna1	Gene name	Chemotherapy/radiotherapy
NM_001831	CLU
NM_001945	HBEGF
NM_015385	SORBS1
NM_002166	ID2
NM_015193	ARC
NR_030169	MIR146B
NM_004744	LRAT
NM_001008530	LGMN
NR_030346	MIR616
NM_001304537	EPHA4
NM_153742	CTH
NM_001166104	NR3C2
NM_003747	TNKS
NM_001291163	EPHX1
NM_177977	HAP1
NM_032626	RBBP6
NR_027437	IP6K2
NM_003900	SQSTM1
NR_045585	SDF2
NM_018975	TERF2IP
NM_005985	SNAI1
NM_001355204	TRAPPC2B
NM_016545	IER5
NM_001243885	TOB1
NM_024997	ATF7IP4
NM_025025	SDCBP
NM_025027	TNFRSF10D
NM_025078	KLHL25
NM_025082	PMAIP1
NM_006460	HEXIM1
NM_015161	ARL6IP1
NM_001300759	TRIM36
NM_005928	MFGE8
NM_001353624	C12orf49
NM_001204698	TAX1BP3
NM_015161	ARL6IP1
Nearest PromoterID	Gene name	DNA damage response
NM_001322184	DCT
NM_001040455	SIDT2
NM_006875	PIM2
NM_013376	SERTAD1
NM_015675	GADD45B
NM_006502	POLH
NM_001242673	AHCYL1
NM_025056	SPTAN1
NM_006875	PIM2
NM_001195057	DDIT3
Nearest PromoterID	Gene name	Hipoxia/stress
NM_001172	ARG2
NM_019891	ERO1B
NM_001303429	PIK3R3
NM_001174108	ZBED6
NM_001291163	EPHX1
NM_013376	SERTAD1
NM_001433	ERN1
NM_015675	GADD45B
NR_002743	SNORD50A
NM_145109	MAP2K3
NR_003108	NBR2
NR_045585	SDF2
NM_025160	WDR26
NM_001308045	SENP5
NM_001512	GSTA4
NM_025006	PPM1L
NM_025012	SDE2
NM_025039	HSPA2
NM_025074	DNAJB4
NR_024405	LOC730101
NM_001261421	OS9
NM_181726	ANKRD37
NM_001348193	RIOK3
NM_134265	WSB1
NM_017902	HIF1AN
NM_003000	SDHB
NM_002166	ID2
NM_145109	MAP2K3
NM_182981	OSGIN1
NM_025038	FBXO10
Nearest PromoterID	Gene name	Tumour and grouth	growth suppressor.
NM_004430	EGR3
NR_146198	ARHGAP26
NM_002010	FGF9
NM_019891	ERO1B
NM_001351552	TLE4
NM_023923	PHACTR4
NM_007285	GABARAPL2
NM_002999	SDC4
NR_149068	IRF1
NM_003811	TNFSF9
NM_003338	UBE2D1
NM_001267728	ARID4A
NM_145109	MAP2K3
NM_001010887	ACER2
NM_003655	CBX4
NR_002728	KCNQ1OT1
NM_001007538	SHISA2
NM_004226	STK17B
NM_015316	PPP1R13B
NM_021117	CRY2
NM_001308045	SENP5
NM_152573	RASEF
NM_003311	PHLDA2
NM_024999	RELT
NM_025008	UNC5B
NM_025029	ST20
NM_025061	ATG2A
NM_025074	DNAJB4
NM_006460	HEXIM1
NM_006981	NR4A3
NM_003745	SOCS1
NM_004431	EPHA2
NTF cells	SNAI1
NM_014470	RND1
NM_023923	PHACTR4
